# Ecophysiological niche expansion driven by biofilm lifestyle in an archaeal soil nitrifier

**DOI:** 10.64898/2026.05.09.724019

**Authors:** Thomas Pribasnig, Maximilian Dreer, Zhen-Hao Luo, Andrea Malits, Logan H. Hodgskiss, Christa Schleper

**Affiliations:** Department of Functional and Evolutionary Ecology, Archaea Biology and Ecogenomics Unit, University of Vienna, Djerassiplatz 1, 1030 Vienna, Austria; Thomas Pribasnig, Center for Microbial Communities, Department of Chemistry and Bioscience, Aalborg University, Aalborg, Denmark; Maximilian Dreer, Architecture and Dynamics of Biological Macromolecules, Institut Pasteur, Université Paris Cité, Paris, France

**Keywords:** ammonia oxidizing archaea, Nitrososphaera viennensis, nitrification inhibition, acidic soils

## Abstract

As key drivers of nitrification, ammonia-oxidizing archaea (AOA) play a central role in the global nitrogen cycle and contribute significantly to the emissions of the potent greenhouse gas nitrous oxide (N_2_O). However, the ecological implications of AOA growth as biofilms, remain poorly understood. Since nitrite production can be used to follow cellular activities directly we were able to compare biofilms with planktonic cells of the terrestrial model AOA *Nitrososphaera viennensis* at ecologically and agriculturally relevant conditions. Biofilms were more resistant across nearly all tested conditions and remained active at lower temperatures, acidic pH, and high ammonium concentrations. Collectively, activities in biofilm help reconcile discrepancies between earlier laboratory and environmental observations of soil AOA. Additionally, biofilms showed a high general resilience and lowered sensitivities to nitrification inhibitors. Although *in situ* biofilms grown in microrespiratory chambers exhibited activity and ammonia affinity similar to planktonic cells, biofilm cultures produced only half as much N₂O. The enhanced fitness of biofilms across all tested conditions vastly expands the potential ecophysiological niche of AOA and supports the hypothesis that biofilm growth represents the *in situ* phenotype of AOA in soil environments.
