## Supplementary material for "Ecophysiological niche expansion driven by biofilm lifestyle in an archaeal soil nitrifier": Dataset S1

### Sheet: Legend
Legend
Sheet	Description
Significant Results	All results and tested significance for biofilm vs. planktonic curves.
Max Rates and Times	Maximum rates (nmax), times (tmax), model choice, and model parameters for all measured growth curves.
Rate and Time Averages	Average maximum rates (nmax) and times (tmax) for each growth type and condition.
Biofilm MR Slopes	Calculated slopes for N. viennensis biofilms in microrespiratory chambers with different concentrations of NH4+/NH3.
Planktonic MR Slopes	Calculated slopes for N. viennensis planktonic cells in microrespiratory chambers with different concentrations of NH4+/NH3.
Available on Github page:
https://github.com/hodgskiss/Nviennensis_Biofilm_vs_Planktonic_Cells
File Name	Description
2026_Biofilm_Raw_Data.csv	Raw data used for growth curves.
2026_Biofilm_Data_for_Models.csv	Selected raw data used for model fitting and calculation.
Nvie_Microbeatlas_Sample_Data.tsv	Sample downloaded from microbeatlas for N. viennensis.
Nvie_MR_Chamber_Biofilm_Growth.csv	Growth data of N. viennensis data in a glass microrespiratory chamber.
Nvie_Biofilm_MR_Data.txt	N. viennensis biofilm microrespiratory data.
Nvie_Planktonic_MR_Data.txt	N. viennensis planktonic microrespiratory data.

### Sheet: Significant Results
Condition	Planktonic Sample Number	Biofilm Sample Number	Rate_Separation	mean_ratio (BF:PL)	Rate_Sig	Time_Separation	mean_diff (BF-PL)	Time_Sig
ctrl	6	9	FALSE	1.19509	not significant	TRUE	0.417005	not significant
10C	3	3	FALSE	1.39641	not significant	TRUE	5.21	++
20C	3	3	TRUE	2.90402	^^	FALSE	0	not significant
30C	3	3	TRUE	1.22366	not significant	TRUE	1.28281	+
50C	3	3	TRUE	3.50233	^^	FALSE	0	not significant
pH6.0	3	3	TRUE	1.34197	not significant	FALSE	0	not significant
pH5.7	3	3	FALSE	1.02056	not significant	FALSE	0	not significant
pH5.5	3	3	TRUE	1.51829	^	FALSE	0	not significant
pH5.0	3	3	FALSE	1.23814	not significant	FALSE	0	not significant
20N	3	3	TRUE	2.67986	^^	TRUE	3.11397	++
30N	3	3	TRUE	1.56018	^	TRUE	6.61543	++
40N	3	3	TRUE	14.5264	^^^	FALSE	0	not significant
MBOA100	3	3	TRUE	1.46958	not significant	TRUE	0.614239	not significant
MBOA200	1	3	TRUE	4.97925	^^	TRUE	9.7639	+++
EQ1.1	2	3	TRUE	1.3247	not significant	TRUE	1.5404	+
EQ1.3	2	3	TRUE	1.3517	not significant	TRUE	1.99206	+
Starv1W	3	3	TRUE	2.63349	^^	TRUE	1.92228	+
Starv4W	3	3	FALSE	1.50278	not significant	FALSE	0.420228	not significant
Des1D	3	3	FALSE	0.91907	not significant	TRUE	5.00858	++
Des3D	3	3	TRUE	2.03729	^	FALSE	2.64958	not significant

### Sheet: Max Rates and Times
Note: The method "linear" calculates tmax at the earliest time point of the model. The method "linear (t1000)" calculates tmax as the point at which nitrite reahed 1000 µM.
Note: Planktonic, 4 week starvation, replicate 3 (PL_Starv4W_3) tmax was extrapolated from model parameters as 1000 µM nitrite had not yet been reached.
Model Equations
Linear	y=cx+d		Note: The variable y represents nitrite (µM) and the variable x represents time (days).
Quadratic	y=bx2+cx+d
Cubic	y=ax3+bx2+cx+d
					Model Coefficients
Name	Type	Condition	Replicate	Method	a	b	c	d	R squared	Aikaike Information Criterion (AIC)	Time (tmax) (days)	Rate (nmax) (fmol·cell-1·hr-1)
BF_10C_1	BF	10C	1	Cubic	0.000413061	-0.0561527	2.90246	-2.50109	0.968681	74.1024	2.77	0.0106283
BF_10C_2	BF	10C	2	Cubic	0.000456177	-0.0582037	2.97043	-4.90419	0.978063	72.4972	2.77	0.0108636
BF_10C_3	BF	10C	3	Cubic	0.000386171	-0.047812	2.21142	-4.34462	0.980126	60.6813	2.77	0.00799071
BF_10C.Rec_1	BF	10C.Rec	1	Quadratic	0	97.5777	-286.211	118.92	0.946049	97.2908	5.7	3.37609
BF_10C.Rec_2	BF	10C.Rec	2	Quadratic	0	93.7631	-250.495	97.145	0.977134	91.4735	5.7	3.34434
BF_10C.Rec_3	BF	10C.Rec	3	Quadratic	0	113.364	-192.724	45.5339	0.992656	72.5732	4.73	3.59482
BF_20C_1	BF	20C	1	Cubic	0.00559723	-0.701174	34.4029	35.1412	0.989623	232.778	0	0.140584
BF_20C_2	BF	20C	2	Cubic	0.00446892	-0.469666	30.4433	35.8848	0.992407	242.833	0	0.124404
BF_20C_3	BF	20C	3	Cubic	0.00630033	-0.744998	38.664	27.3833	0.989476	246.342	0	0.157997
BF_20C.Rec_1	BF	20C.Rec	1	Quadratic	0	279.608	-169.004	25.2807	0.99636	48.6831	2.71	5.50223
BF_20C.Rec_2	BF	20C.Rec	2	Quadratic	0	208.321	-79.7026	16.0173	0.997897	44.8393	2.71	4.28828
BF_20C.Rec_3	BF	20C.Rec	3	Quadratic	0	265.036	-113.508	17.6653	0.998342	45.6723	2.71	5.40626
BF_20N_1	BF	20N	1	Quadratic	0	311.737	110.749	32.5378	0.994011	73.8813	2.42	6.61817
BF_20N_2	BF	20N	2	Quadratic	0	374.332	131.875	39.8254	0.995331	74.5639	2.42	7.94253
BF_20N_3	BF	20N	3	Quadratic	0	370.851	-42.2602	60.8136	0.982658	80.3511	2.42	7.16207
BF_20N.Rec_1	BF	20N.Rec	1	Linear (t1000)	0	0	1169.19	-4.0826	0.993706	49.7478	0.858783	4.7778
BF_20N.Rec_2	BF	20N.Rec	2	Linear (t1000)	0	0	1048.86	128.707	0.948266	57.492	0.830702	4.28608
BF_20N.Rec_3	BF	20N.Rec	3	Linear (t1000)	0	0	1043.8	47.038	0.994969	47.9391	0.912975	4.26539
BF_20N.t2_1	BF	20N.t2	1	Quadratic	0	283.232	266.829	8.25175	0.997781	46.0614	1.88	5.4422
BF_20N.t2_2	BF	20N.t2	2	Quadratic	0	402.759	195.768	13.4181	0.995489	50.3647	1.88	6.98834
BF_20N.t2_3	BF	20N.t2	3	Quadratic	0	437.437	59.5009	26.5557	0.978409	56.1384	1.88	6.96433
BF_20N.t3_1	BF	20N.t3	1	Quadratic	0	466.932	40.5378	51.9701	0.973587	70.0629	1.99	7.75979
BF_20N.t3_2	BF	20N.t3	2	Quadratic	0	401.026	123.705	44.6747	0.978167	68.4959	1.99	7.02776
BF_20N.t3_3	BF	20N.t3	3	Quadratic	0	479.87	37.4357	49.5769	0.971719	70.6488	1.99	7.95755
BF_30C_1	BF	30C	1	Quadratic	0	89.7157	177.142	3.18791	0.999015	65.9638	3.18	3.05555
BF_30C_2	BF	30C	2	Quadratic	0	89.9773	135.147	5.65873	0.999861	50.9842	3.18	2.89074
BF_30C_3	BF	30C	3	Quadratic	0	113.644	126.27	11.3225	0.99909	66.2303	3.18	3.46954
BF_30C.Rec_1	BF	30C.Rec	1	Linear (t1000)	0	0	1260.41	-32.2397	0.998364	44.257	0.818974	5.15053
BF_30C.Rec_2	BF	30C.Rec	2	Linear (t1000)	0	0	1286.53	-51.2188	0.995018	48.8886	0.817095	5.25729
BF_30C.Rec_3	BF	30C.Rec	3	Linear (t1000)	0	0	1272.22	-48.4255	0.996428	47.4618	0.824094	5.1988
BF_30C.t2_1	BF	30C.t2	1	Quadratic	0	114.627	248.838	21.3039	0.984737	75.1031	2.77	3.61185
BF_30C.t2_2	BF	30C.t2	2	Quadratic	0	125.367	193.898	17.6445	0.989749	72.1953	2.77	3.63051
BF_30C.t2_3	BF	30C.t2	3	Quadratic	0	55.5391	378.347	-16.7674	0.988961	72.2486	2.77	2.80341
BF_30C.t3_1	BF	30C.t3	1	Quadratic	0	106.612	347.711	14.4662	0.993245	83.2741	2.86	3.91286
BF_30C.t3_2	BF	30C.t3	2	Quadratic	0	135.424	179.208	30.8715	0.988851	84.8526	2.86	3.89775
BF_30C.t3_3	BF	30C.t3	3	Quadratic	0	67.7854	412.022	-24.9414	0.986009	87.4	2.86	3.26812
BF_30N_1	BF	30N	1	Quadratic	0	254.45	-87.2058	87.2287	0.963884	82.0201	2.77	5.40406
BF_30N_2	BF	30N	2	Quadratic	0	154.437	164.282	37.1835	0.99352	70.6099	2.77	4.16758
BF_30N_3	BF	30N	3	Quadratic	0	111.759	227.147	27.3876	0.996779	65.1144	2.77	3.45829
BF_30N.Rec_1	BF	30N.Rec	1	Quadratic	0	131.459	-214.592	39.3189	0.986785	87.4779	4.33	3.77519
BF_30N.Rec_2	BF	30N.Rec	2	Quadratic	0	-221.67	1317.54	-64.7133	0.991646	52.5813	0	5.384
BF_30N.Rec_3	BF	30N.Rec	3	Quadratic	0	-118.747	1149.33	-54.1099	0.994561	51.1735	0	4.69663
BF_30N.t2_1	BF	30N.t2	1	Quadratic	0	30.4357	211.334	6.15961	0.998175	47.1858	2.73	1.54267
BF_30N.t2_2	BF	30N.t2	2	Quadratic	0	132.364	208.927	19.5729	0.997746	54.906	2.73	3.80703
BF_30N.t2_3	BF	30N.t2	3	Quadratic	0	148.248	182.819	18.4919	0.998211	54.0649	2.73	4.05474
BF_30N.t3_1	BF	30N.t3	1	Quadratic	0	-0.967231	24.2944	0.0713732	0.9873	40.2813	0	0.099277
BF_30N.t3_2	BF	30N.t3	2	Quadratic	0	64.9535	294.988	3.04996	0.999669	58.1619	2.94	2.76615
BF_30N.t3_3	BF	30N.t3	3	Quadratic	0	88.652	212.476	23.1106	0.994905	76.9748	2.94	2.9984
BF_40N_1	BF	40N	1	Cubic	3.48375	-48.6271	228.528	3.57753	0.989056	105.17	0	0.93386
BF_40N_2	BF	40N	2	Cubic	1.74638	-29.0311	169.99	12.5218	0.982922	109.278	0	0.69465
BF_40N_3	BF	40N	3	Cubic	3.70466	-52.3859	238.735	2.2243	0.946652	123.291	0	0.97557
BF_40N.Rec_1	BF	40N.Rec	1	Quadratic	0	214.813	-2320.46	6325.06	0.999386	40.5803	8.02	4.59774
BF_40N.Rec_2	BF	40N.Rec	2	Quadratic	0	171.199	-1734.83	4498.26	0.999992	23.4996	8.02	4.1322
BF_40N.Rec_3	BF	40N.Rec	3	Quadratic	0	138.039	-1405.63	3657.91	0.999789	34.5189	8.02	3.30396
BF_4C_1	BF	4C	1	Linear	0	0	-2.37293e-18	1	0.453033	-1173.26	0	0
BF_4C_2	BF	4C	2	Linear	0	0	-2.37293e-18	1	0.453033	-1173.26	0	0
BF_4C_3	BF	4C	3	Linear	0	0	-2.37293e-18	1	0.453033	-1173.26	0	0
BF_4C.Rec_1	BF	4C.Rec	1	Quadratic	0	66.5634	98.2711	-64.4847	0.926579	88.2699	4.73	2.97475
BF_4C.Rec_2	BF	4C.Rec	2	Quadratic	0	87.7993	-84.3351	15.9061	0.984359	76.3723	4.73	3.04947
BF_4C.Rec_3	BF	4C.Rec	3	Quadratic	0	106.326	-155.076	35.4667	0.99217	72.9758	4.73	3.47658
BF_50C_1	BF	50C	1	Cubic	7.3549	-89.6529	322.374	15.2899	0.937294	123.613	0	1.31735
BF_50C_2	BF	50C	2	Cubic	4.59106	-57.6791	208.6	21.4653	0.896276	118.493	0	0.852424
BF_50C_3	BF	50C	3	Cubic	4.18433	-52.2643	190.79	26.9555	0.870389	120.263	0	0.779648
BF_50C.Rec_1	BF	50C.Rec	1	Quadratic	0	117.033	-391.706	634.96	0.983913	63.8099	5.07	3.24871
BF_50C.Rec_2	BF	50C.Rec	2	Quadratic	0	-2.16495	29.8066	174.879	0.794672	47.3406	1	0.104108
BF_50C.Rec_3	BF	50C.Rec	3	Quadratic	0	-5.72377	44.9967	153.286	0.758598	45.2515	1	0.137096
BF_ctrl1_1	BF	ctrl1	1	Linear (t1000)	0	0	1255.62	-234.928	0.993838	36.6853	0.983521	5.13098
BF_ctrl1_2	BF	ctrl1	2	Linear (t1000)	0	0	1349.88	-303.565	0.992428	37.7421	0.965687	5.51618
BF_ctrl1_3	BF	ctrl1	3	Linear (t1000)	0	0	1397.69	-275.702	0.981606	40.6466	0.912719	5.71155
BF_ctrl2_1	BF	ctrl2	1	Linear (t1000)	0	0	1370.85	-24.7935	0.990896	38.8222	0.74756	5.60186
BF_ctrl2_2	BF	ctrl2	2	Linear (t1000)	0	0	1347.32	-26.7466	0.989113	39.2601	0.762068	5.50569
BF_ctrl2_3	BF	ctrl2	3	Linear (t1000)	0	0	1410.21	-28.3333	0.988896	39.5938	0.729208	5.76268
BF_ctrl3_1	BF	ctrl3	1	Linear (t1000)	0	0	1221.41	20.6565	0.994803	48.5436	0.801815	4.99118
BF_ctrl3_2	BF	ctrl3	2	Linear (t1000)	0	0	1283.69	-7.33138	0.993856	49.6145	0.784714	5.24569
BF_ctrl3_3	BF	ctrl3	3	Linear (t1000)	0	0	1351.31	-54.0854	0.993613	50.1812	0.780047	5.52201
BF_Des3D_3	BF	Des3D	3	Linear (t1000)	0	0	760.38	-3892.73	1	-Inf	6.43459	3.10722
BF_Des3D_2	BF	Des3D	2	Linear (t1000)	0	0	1364.08	-9066.06	1	-Inf	7.37936	5.5742
BF_Des3D_1	BF	Des3D	1	Linear (t1000)	0	0	716.196	-6024.64	0.973871	42.1275	9.80826	2.92667
BF_EQ1.1_1	BF	EQ1.1	1	Quadratic	0	119.719	68.3754	24.4589	0.99536	76.5039	2.98	3.19518
BF_EQ1.1_2	BF	EQ1.1	2	Quadratic	0	84.7522	121.221	21.2371	0.996291	72.8804	2.98	2.5595
BF_EQ1.1_3	BF	EQ1.1	3	Quadratic	0	109.089	318.318	0.612466	0.996697	79.4352	2.98	3.95763
BF_EQ1.1.Rec_1	BF	EQ1.1.Rec	1	Quadratic	0	348.251	333.367	3.59761	0.999469	40.865	1.81	6.51388
BF_EQ1.1.Rec_2	BF	EQ1.1.Rec	2	Quadratic	0	251.765	409.567	3.26794	0.999488	39.7793	1.81	5.39796
BF_EQ1.1.Rec_3	BF	EQ1.1.Rec	3	Quadratic	0	329.382	400.513	2.76885	0.999768	37.7909	1.81	6.50915
BF_EQ1.3_1	BF	EQ1.3	1	Quadratic	0	45.7284	73.0951	16.1287	0.997816	83.8904	3.98	1.78614
BF_EQ1.3_2	BF	EQ1.3	2	Quadratic	0	72.0886	31.4587	27.5071	0.99658	92.2318	3.98	2.47344
BF_EQ1.3_3	BF	EQ1.3	3	Quadratic	0	68.0953	18.3647	21.6795	0.983404	104.909	3.98	2.29004
BF_EQ1.3.Rec_1	BF	EQ1.3.Rec	1	Quadratic	0	122.324	427.246	-5.7355	0.99767	53.6615	2.02	3.76536
BF_EQ1.3.Rec_2	BF	EQ1.3.Rec	2	Quadratic	0	265.19	367.966	5.06599	0.999609	47.7911	2.02	5.8817
BF_EQ1.3.Rec_3	BF	EQ1.3.Rec	3	Quadratic	0	355.414	279.691	4.31311	0.997476	58.2046	2.02	7.01049
BF_MBOA100_1	BF	MBOA100	1	Linear (t1000)	0	0	968.146	-17.5883	0.994981	47.4163	1.05107	3.95624
BF_MBOA100_2	BF	MBOA100	2	Linear (t1000)	0	0	898.221	7.66053	0.997723	43.6441	1.10478	3.6705
BF_MBOA100_3	BF	MBOA100	3	Linear (t1000)	0	0	854.188	-14.7717	0.962742	54.5645	1.188	3.49056
BF_MBOA100.Rec_1	BF	MBOA100.Rec	1	Linear (t1000)	0	0	1182.75	-38.0638	0.994216	36.6686	0.877671	4.83319
BF_MBOA100.Rec_2	BF	MBOA100.Rec	2	Linear (t1000)	0	0	1284.12	-66.9946	0.989286	51.582	0.830914	5.24745
BF_MBOA100.Rec_3	BF	MBOA100.Rec	3	Linear (t1000)	0	0	1242.69	-53.231	0.993275	49.4404	0.847539	5.07816
BF_MBOA200_1	BF	MBOA200	1	Linear (t1000)	0	0	564.923	73.1625	0.982663	60.5049	1.64064	2.30851
BF_MBOA200_2	BF	MBOA200	2	Linear (t1000)	0	0	498.971	74.7353	0.966114	62.6991	1.85434	2.039
BF_MBOA200_3	BF	MBOA200	3	Linear (t1000)	0	0	591.711	63.8634	0.988428	58.9176	1.58208	2.41798
BF_MBOA200.Rec_1	BF	MBOA200.Rec	1	Quadratic	0	458.122	327.91	7.42461	0.997395	47.3173	1.64	7.48038
BF_MBOA200.Rec_2	BF	MBOA200.Rec	2	Quadratic	0	375.027	388.309	3.51033	0.999535	39.7995	1.64	6.61343
BF_MBOA200.Rec_3	BF	MBOA200.Rec	3	Quadratic	0	399.802	425.888	3.95336	0.999445	41.0998	1.64	7.09907
BF_pH5.0_1	BF	pH5.0	1	Cubic	5.85086	-38.1039	85.5958	2.39861	0.97822	42.2468	0	0.349779
BF_pH5.0_2	BF	pH5.0	2	Cubic	0.421914	-14.8106	58.1072	2.27299	0.976758	41.19	0	0.23745
BF_pH5.0_3	BF	pH5.0	3	Cubic	2.25523	-21.6228	65.4823	0.426499	0.995484	31.9743	0	0.267588
BF_pH5.0.Rec_2	BF	pH5.0.Rec	2	Linear (t1000)	0	0	588.82	-3305.53	0.999227	37.7911	7.31214	2.40616
BF_pH5.0.Rec_1	BF	pH5.0.Rec	1	Linear (t1000)	0	0	720.018	-4730.11	0.985748	50.048	7.95829	2.94229
BF_pH5.0.Rec_3	BF	pH5.0.Rec	3	Linear (t1000)	0	0	863.047	-9857.21	1	-Inf	12.5801	3.52676
BF_pH5.0.t2_1	BF	pH5.0.t2	1	Linear	0	0	13.9686	-7.3998	0.995167	10.9261	0.73	0.0570813
BF_pH5.0.t2_2	BF	pH5.0.t2	2	Linear	0	0	13.3268	-6.8101	0.999579	3.31004	0.73	0.0544588
BF_pH5.0.t2_3	BF	pH5.0.t2	3	Linear	0	0	16.147	-9.94182	0.999501	4.97199	0.73	0.0659833
BF_pH5.0.t3C_1	BF	pH5.0.t3C	1	Linear	0	0	-2.75998	49.928	0.931517	13.5836	0	0
BF_pH5.0.t3C_2	BF	pH5.0.t3C	2	Linear	0	0	-3.27541	49.0079	0.609168	26.1278	0	0
BF_pH5.0.t3C_3	BF	pH5.0.t3C	3	Linear	0	0	-2.8854	49.7326	0.464473	27.7908	0	0
BF_pH5.0.t4_1	BF	pH5.0.t4	1	Linear	0	0	1.37133	-0.567954	0.692834	13.1031	0.33	0.00560381
BF_pH5.0.t4_2	BF	pH5.0.t4	2	Linear	0	0	1.04308	0.0885978	0.51354	13.9512	0.33	0.00426247
BF_pH5.0.t4_3	BF	pH5.0.t4	3	Linear	0	0	4.77881	-1.26798	0.96143	13.4803	0.33	0.0195282
BF_pH5.5_1	BF	pH5.5	1	Cubic	20.8284	-137.878	330.182	2.98641	0.997657	46.1256	0	1.34926
BF_pH5.5_2	BF	pH5.5	2	Cubic	36.4016	-214.763	443.841	3.00991	0.997942	47.2474	0	1.81372
BF_pH5.5_3	BF	pH5.5	3	Cubic	11.4651	-107.026	338.361	-1.23032	0.993147	55.0442	0	1.38268
BF_pH5.5.Rec_1	BF	pH5.5.Rec	1	Quadratic	0	145.027	-1071.18	2038.17	0.998812	44.0883	7.06	3.99079
BF_pH5.5.Rec_2	BF	pH5.5.Rec	2	Quadratic	0	207.613	-2306.45	6423.56	0.952961	70.9385	8.28	4.62426
BF_pH5.5.Rec_3	BF	pH5.5.Rec	3	Quadratic	0	187.278	-1941.4	5090.81	0.990811	64.0987	8.28	4.73995
BF_pH5.5.t2_1	BF	pH5.5.t2	1	Linear	0	0	78.6956	9.40766	0.980817	43.874	0	0.321583
BF_pH5.5.t2_2	BF	pH5.5.t2	2	Linear	0	0	86.0367	9.47025	0.983991	43.8454	0	0.351581
BF_pH5.5.t2_3	BF	pH5.5.t2	3	Linear	0	0	83.7095	3.46205	0.972996	46.2413	0	0.342071
BF_pH5.5.t3C_1	BF	pH5.5.t3C	1	Linear	0	0	-9.02671	303.17	0.359315	41.3761	0	0
BF_pH5.5.t3C_2	BF	pH5.5.t3C	2	Linear	0	0	-12.4156	306.623	0.789483	35.0629	0	0
BF_pH5.5.t3C_3	BF	pH5.5.t3C	3	Linear	0	0	3.196	306.861	0.0625379	41.6385	0	0.0130601
BF_pH5.5.t4_1	BF	pH5.5.t4	1	Linear	0	0	8.58132	2.45062	0.96827	28.784	0	0.0350668
BF_pH5.5.t4_2	BF	pH5.5.t4	2	Linear	0	0	9.23781	2.0315	0.987861	23.7833	0	0.0377495
BF_pH5.5.t4_3	BF	pH5.5.t4	3	Linear	0	0	29.9398	3.5989	0.981971	40.303	0	0.122346
BF_pH5.7_1	BF	pH5.7	1	Cubic	4.08401	-91.1254	482.282	-12.5021	0.985291	87.3579	0	1.9708
BF_pH5.7_2	BF	pH5.7	2	Cubic	3.09774	-78.5411	445.683	-4.65261	0.98716	85.8942	0	1.82124
BF_pH5.7_3	BF	pH5.7	3	Cubic	2.50426	-79.581	455.782	-5.02967	0.987053	85.9518	0	1.86251
BF_pH5.7.Rec_1	BF	pH5.7.Rec	1	Linear	0	0	755.986	-4360.27	1	-Inf	6.77	3.08927
BF_pH5.7.Rec_2	BF	pH5.7.Rec	2	Linear	0	0	506.675	-2990.23	1	-Inf	6.77	2.07048
BF_pH5.7.Rec_3	BF	pH5.7.Rec	3	Linear	0	0	634.66	-3296.5	1	-Inf	6.77	2.59348
BF_pH5.7.t2_1	BF	pH5.7.t2	1	Linear	0	0	177.897	11.3639	0.995787	51.7586	0	0.726961
BF_pH5.7.t2_2	BF	pH5.7.t2	2	Linear	0	0	160.797	31.8996	0.989867	67.6508	0	0.657082
BF_pH5.7.t2_3	BF	pH5.7.t2	3	Linear	0	0	159.382	25.3759	0.990132	67.3401	0	0.651301
BF_pH5.7.t3C_1	BF	pH5.7.t3C	1	Quadratic	0	-16.7817	125.514	338.216	0.720687	82.1209	0	0.512903
BF_pH5.7.t3C_2	BF	pH5.7.t3C	2	Quadratic	0	-21.4329	133.147	394.062	0.4919	88.8601	0	0.544092
BF_pH5.7.t3C_3	BF	pH5.7.t3C	3	Quadratic	0	-15.6218	109.258	433.121	0.386811	89.2018	0	0.446473
BF_pH5.7.t4_1	BF	pH5.7.t4	1	Linear	0	0	11.7369	3.11072	0.988415	22.5435	0	0.0479618
BF_pH5.7.t4_2	BF	pH5.7.t4	2	Linear	0	0	8.94903	1	1	-Inf	0	0.0365694
BF_pH5.7.t4_3	BF	pH5.7.t4	3	Linear	0	0	18.5868	0.377959	0.996379	21.5378	0	0.0759534
BF_pH6.0_1	BF	pH6.0	1	Cubic	-24.4469	-102.246	900.476	-3.39901	0.995766	57.6842	0	3.67972
BF_pH6.0_2	BF	pH6.0	2	Cubic	53.8742	-317.477	977.348	-2.25051	0.997333	54.6585	0	3.99385
BF_pH6.0_3	BF	pH6.0	3	Cubic	65.2275	-415.852	1138.87	-3.46839	0.99513	57.8407	0	4.65391
BF_pH6.0.Rec_1	BF	pH6.0.Rec	1	Linear (t1000)	0	0	618.569	-344.675	0.999992	19.0827	2.17385	2.52773
BF_pH6.0.Rec_2	BF	pH6.0.Rec	2	Linear (t1000)	0	0	613.769	-414.451	0.979332	42.8291	2.30453	2.50811
BF_pH6.0.Rec_3	BF	pH6.0.Rec	3	Linear (t1000)	0	0	641.286	-358.866	0.998819	34.446	2.11897	2.62056
BF_pH6.0.t2_1	BF	pH6.0.t2	1	Linear	0	0	374.254	23.8242	0.995727	61.6675	0	1.52936
BF_pH6.0.t2_2	BF	pH6.0.t2	2	Linear	0	0	365.946	0.080218	0.994913	62.4495	0	1.4954
BF_pH6.0.t2_3	BF	pH6.0.t2	3	Linear	0	0	376.945	38.2868	0.988266	67.8598	0	1.54035
BF_pH6.0.t3C_1	BF	pH6.0.t3C	1	Quadratic	0	48.2254	-2.46217	954.423	0.811824	64.0324	2.79	1.08958
BF_pH6.0.t3C_2	BF	pH6.0.t3C	2	Quadratic	0	54.0497	-18.6991	982.674	0.985908	50.2317	2.79	1.15604
BF_pH6.0.t3C_3	BF	pH6.0.t3C	3	Quadratic	0	25.0245	35.6355	995.328	0.992387	44.4212	2.79	0.716234
BF_pH6.0.t4_1	BF	pH6.0.t4	1	Linear	0	0	247.294	-42.7589	0.983702	58.2628	0	1.01054
BF_pH6.0.t4_2	BF	pH6.0.t4	2	Linear	0	0	276.909	-68.0408	0.984518	59.1327	0	1.13156
BF_pH6.0.t4_3	BF	pH6.0.t4	3	Linear	0	0	265.011	-49.9649	0.985335	58.4183	0	1.08294
BF_Starv1W_1	BF	Starv1W	1	Quadratic	0	268.268	-232.972	40.8027	0.997886	74.5092	3	5.6255
BF_Starv1W_2	BF	Starv1W	2	Quadratic	0	208.98	8.84031	-18.8092	0.969305	94.4776	3	5.15999
BF_Starv1W_3	BF	Starv1W	3	Quadratic	0	202.102	-177.272	29.7375	0.999445	74.0409	3.45	4.9741
BF_Starv4W_3	BF	Starv4W	3	Linear (t1000)	0	0	838.933	-6329.02	0.982182	41.8164	8.73612	3.42823
BF_Starv4W_1	BF	Starv4W	1	Linear (t1000)	0	0	578.629	-4770.4	0.993022	36.5414	9.97253	2.36452
BF_Starv4W_2	BF	Starv4W	2	Linear (t1000)	0	0	1392.71	-13597.7	1	-Inf	10.4815	5.6912
PL_10C_1	PL	10C	1	Cubic	0.000287811	-0.0478495	2.73089	-17.7185	0.98593	35.115	7.98	0.00826351
PL_10C_2	PL	10C	2	Cubic	0.000277673	-0.0398573	2.29343	-13.1591	0.997016	25.9979	7.98	0.00698922
PL_10C_3	PL	10C	3	Cubic	9.26434e-05	-0.0216415	1.76183	-12.2473	0.996053	26.2493	7.98	0.00586044
PL_10C.Rec_1	PL	10C.Rec	1	Quadratic	0	84.1193	-212.21	110.331	0.963381	78.3193	5.1	2.63903
PL_10C.Rec_2	PL	10C.Rec	2	Quadratic	0	72.0308	-180.081	108.625	0.965599	76.1473	5.1	2.26646
PL_10C.Rec_3	PL	10C.Rec	3	Quadratic	0	78.3665	-201.721	106.619	0.960373	77.7829	5.1	2.44211
PL_20C_1	PL	20C	1	Cubic	0.00103797	-0.15943	12.3594	10.8376	0.995402	98.5226	0	0.0505058
PL_20C_2	PL	20C	2	Cubic	0.00128394	-0.177725	11.7049	9.71107	0.995436	95.1151	0	0.0478312
PL_20C_3	PL	20C	3	Cubic	0.00021983	-0.0729011	11.5794	9.18655	0.99128	110.994	0	0.0473183
PL_20C.Rec_1	PL	20C.Rec	1	Quadratic	0	145.317	13.7811	440.839	0.999038	41.4097	2.96	3.57175
PL_20C.Rec_2	PL	20C.Rec	2	Quadratic	0	207.405	-145.423	408.021	0.997019	46.6239	2.96	4.42319
PL_20C.Rec_3	PL	20C.Rec	3	Quadratic	0	99.9851	136.978	521.645	0.992548	49.2611	2.96	2.97854
PL_40N_1	PL	40N	1	Cubic	0.0102774	-0.73419	16.7887	18.864	0.964816	69.1593	0	0.0686057
PL_40N_2	PL	40N	2	Cubic	0.00339958	-0.206961	3.90187	19.6037	0.513045	69.6268	0	0.0159447
PL_40N_3	PL	40N	3	Cubic	0.0149487	-1.04914	23.178	17.5187	0.973543	71.0446	0	0.094715
PL_4C_1	PL	4C	1	Linear	0	0	0	1	NA	-Inf	0	0
PL_4C_2	PL	4C	2	Linear	0	0	0	1	NA	-Inf	0	0
PL_4C_3	PL	4C	3	Linear	0	0	0	1	NA	-Inf	0	0
PL_4C.Rec_1	PL	4C.Rec	1	Quadratic	0	0.140023	-1.41118	4.3637	0.55782	26.3923	0	0
PL_4C.Rec_2	PL	4C.Rec	2	Quadratic	0	102.308	-261.674	88.2583	0.963694	80.4932	5.1	3.19502
PL_4C.Rec_3	PL	4C.Rec	3	Quadratic	0	118.183	-292.274	97.4111	0.972827	80.7221	5.1	3.7317
PL_50C_1	PL	50C	1	Cubic	0.954847	-14.4204	67.6338	5.3121	0.976641	72.4045	0	0.27638
PL_50C_2	PL	50C	2	Cubic	0.873656	-14.2669	69.1453	9.25596	0.947799	79.9806	0	0.282556
PL_50C_3	PL	50C	3	Cubic	0.934531	-14.5413	69.302	2.59756	0.973299	73.8502	0	0.283196
PL_50C.Rec_1	PL	50C.Rec	1	Quadratic	0	0.151221	-0.59676	107.458	0.431333	38.5266	9.14	0.00885756
PL_50C.Rec_2	PL	50C.Rec	2	Quadratic	0	-0.186047	4.79471	94.4491	0.752924	46.0609	0	0.0195931
PL_50C.Rec_3	PL	50C.Rec	3	Quadratic	0	-0.373094	5.68069	97.0224	0.652991	46.3443	0	0.0232136
PL_ctrl1_1	PL	ctrl1	1	Linear (t1000)	0	0	1079.42	-529.564	0.998031	32.425	1.41702	4.41095
PL_ctrl1_2	PL	ctrl1	2	Linear (t1000)	0	0	1244.63	-666.036	0.997072	34.4729	1.33858	5.08608
PL_ctrl1_3	PL	ctrl1	3	Linear (t1000)	0	0	1291.88	-746.144	0.996072	35.5812	1.35163	5.27915
PL_ctrl2_1	PL	ctrl2	1	Linear (t1000)	0	0	965.468	-113.492	0.981764	52.4409	1.15332	3.9453
PL_ctrl2_2	PL	ctrl2	2	Linear (t1000)	0	0	1079.95	-168.386	0.987922	51.6644	1.08189	4.4131
PL_ctrl2_3	PL	ctrl2	3	Linear (t1000)	0	0	1025.98	-167.377	0.997878	44.2584	1.13781	4.19258
PL_Des1D_1	PL	Des1D	1	Cubic	-1.02559	140.29	-131.627	13.7184	0.996272	69.6304	3.98	3.8263
PL_Des1D_2	PL	Des1D	2	Cubic	37.2173	-58.5952	77.4533	-0.103951	0.999977	39.5353	3.98	5.6378
PL_Des1D_3	PL	Des1D	3	Cubic	-98.7996	547.877	-214.958	2.5178	0.997095	58.9743	1.84889	3.25999
PL_Des3D_3	PL	Des3D	3	Linear (t1000)	0	0	561.853	-2673.64	0.977253	53.9913	6.53844	2.29596
PL_Des3D_1	PL	Des3D	1	Linear (t1000)	0	0	525.317	-3628.1	0.966375	54.8732	8.81012	2.14666
PL_Des3D_2	PL	Des3D	2	Linear (t1000)	0	0	307.159	-3982.85	1	-Inf	16.2224	1.25518
PL_MBOA100_1	PL	MBOA100	1	Linear (t1000)	0	0	624.559	-48.6594	0.984513	86.8783	1.67904	2.5522
PL_MBOA100_2	PL	MBOA100	2	Linear (t1000)	0	0	635.744	-72.0257	0.98856	84.9776	1.68625	2.59791
PL_MBOA100_3	PL	MBOA100	3	Linear (t1000)	0	0	590.943	-76.2679	0.986673	85.0367	1.82127	2.41484
PL_MBOA200_1	PL	MBOA200	1	Linear (t1000)	0	0	1.53129	17.9741	0.669902	59.0896		0.0062575
PL_MBOA200_2	PL	MBOA200	2	Linear (t1000)	0	0	2.70352	17.3833	0.720685	67.1604		0.0110477
PL_MBOA200_3	PL	MBOA200	3	Linear (t1000)	0	0	110.834	-269.738	0.996755	90.9867	11.4563	0.452912
PL_pH5.0_1	PL	pH5.0	1	Cubic	1.48108	-16.2724	58.1234	-1.9039	0.9613	64.0985	0	0.237516
PL_pH5.0_2	PL	pH5.0	2	Cubic	1.41504	-16.1246	60.7659	-2.73866	0.983735	58.086	0	0.248314
PL_pH5.0_3	PL	pH5.0	3	Cubic	1.01683	-12.3158	50.0617	-3.48212	0.980601	57.6566	0	0.204573
PL_pH5.5_1	PL	pH5.5	1	Cubic	5.4565	-63.6598	254.149	-0.943193	0.993611	76.9274	0	1.03856
PL_pH5.5_2	PL	pH5.5	2	Cubic	5.37608	-63.5402	252.26	-5.99848	0.998017	65.7472	0	1.03084
PL_pH5.5_3	PL	pH5.5	3	Cubic	2.85453	-44.7454	226.246	0.532002	0.989314	82.3869	0	0.924534
PL_pH5.7_1	PL	pH5.7	1	Cubic	10.7241	-126.803	499.799	-31.4202	0.990171	92.2643	0	2.04238
PL_pH5.7_2	PL	pH5.7	2	Cubic	8.85665	-111.067	473.57	-26.1862	0.993013	89.768	0	1.9352
PL_pH5.7_3	PL	pH5.7	3	Cubic	2.37706	-60.6003	382.504	-19.2656	0.990841	92.5293	0	1.56307
PL_pH6.0_1	PL	pH6.0	1	Cubic	5.0227	-115.239	702.355	-31.5991	0.990123	103.88	0	2.87011
PL_pH6.0_2	PL	pH6.0	2	Cubic	7.99121	-141.014	763.183	-54.1503	0.991792	102.565	0	3.11868
PL_pH6.0_3	PL	pH6.0	3	Cubic	6.97076	-136.506	782.42	-54.9789	0.986605	108.113	0	3.19729
PL_Starv4W_1	PL	Starv4W	1	Linear (t1000)	0	0	764.145	-5534.64	1	-Inf	8.55158	3.12261
PL_Starv4W_2	PL	Starv4W	2	Linear (t1000)	0	0	603.495	-4968.11	1	-Inf	9.88925	2.46613
PL_Starv4W_3	PL	Starv4W	3	Linear (t1000)	0	0	502.413	-5034.83	1	-Inf	12.01	2.05307
BF_Des1D_3	BF	Des1D	3	Cubic	65.537	-551.399	1613.52	-1513.83	0.997931	87.6631	5.55075	5.00135
BF_Des1D_1	BF	Des1D	1	Cubic	17.4186	-219.918	918.002	-1224.21	0.999947	44.7371	8.77829	3.81315
BF_Des1D_2	BF	Des1D	2	Cubic	-0.900943	93.8529	-983.859	2683.47	0.993471	95.9214	10.5056	2.87983
PL_20N_1	PL	20N	1	Quadratic	0	23.1461	332.011	-147.995	0.961563	170.324	5.46392	2.39034
PL_20N_2	PL	20N	2	Quadratic	0	67.8806	-3.44234	33.0607	0.995554	143.21	5.88422	3.25036
PL_20N_3	PL	20N	3	Quadratic	0	23.9941	351.162	-156.349	0.962928	171.063	5.25377	2.46525
PL_30C_1	PL	30C	1	Quadratic	0	67.2554	22.7057	19.1565	0.998614	96.727	4.4795	2.55501
PL_30C_2	PL	30C	2	Quadratic	0	73.8972	-5.93887	30.4616	0.995642	108.526	4.45447	2.666
PL_30C_3	PL	30C	3	Quadratic	0	62.6058	47.6254	15.7345	0.9974	103.076	4.45447	2.47382
PL_30N_1	PL	30N	1	Quadratic	0	65.9923	-896.248	3247.74	0.851421	132.133	11.5414	2.56235
PL_30N_2	PL	30N	2	Quadratic	0	97.0295	-880.467	2418.34	0.969259	87.1014	8.17035	2.88118
PL_30N_3	PL	30N	3	Quadratic	0	95.2992	-897.871	2493.88	0.984038	82.1713	8.44452	2.90806
PL_EQ1.1_1	PL	EQ1.1	1	Quadratic	0	60.9916	39.716	-24.9042	0.985478	110.813	4.54668	2.4287
PL_EQ1.1_2	PL	EQ1.1	2	Quadratic	0	61.9386	45.0592	-23.7856	0.996861	97.4222	4.49412	2.45911
PL_EQ1.1_3	PL	EQ1.1	3	Quadratic	0	0.802552	6.07331	-1.10214	0.983255	44.3314	5.23	0.0591222
PL_EQ1.3_1	PL	EQ1.3	1	Quadratic	0	33.5015	0.262317	-14.2488	0.993136	139.4	6.05276	1.65833
PL_EQ1.3_2	PL	EQ1.3	2	Quadratic	0	28.9683	43.3613	-44.5703	0.979244	153.329	5.89136	1.57199
PL_EQ1.3_3	PL	EQ1.3	3	Quadratic	0	-0.0877275	2.46975	-1.44926	0.846579	66.0867	13.95	9.05121e-05
PL_Starv1W_1	PL	Starv1W	1	Quadratic	0	65.5072	-6.01257	-61.4485	0.995691	71.4032	5.34724	2.83823
PL_Starv1W_2	PL	Starv1W	2	Quadratic	0	-29.5846	648.53	-692.339	0.973516	81.2393	4.92302	1.45983
PL_Starv1W_3	PL	Starv1W	3	Quadratic	0	-11.4779	526.202	-536.647	0.935336	87.0337	4.94658	1.68625

### Sheet: Rate and Time Averages
Note: The method "linear" calculates tmax at the earliest time point of the model. The method "linear (t1000)" calculates tmax as the point at which nitrite reahed 1000 µM.
Type	Condtion	Method	Number of Samples	Average max rate (nmax)	Rate Std. Dev. (n=3) or Distance from Average (n=2)	Average Time to Maximum Rate (tmax)	Time Std. Dev. (n=3) or Distance from Average (n=2)
BF	10C	Cubic	3	0.00982754	0.00159509	2.77	0
BF	10C.Rec	Quadratic	3	3.43841	0.136375	5.37667	0.56003
BF	20C	Cubic	3	0.140995	0.0168003	0	0
BF	20C.Rec	Quadratic	3	5.06559	0.674879	2.71	0
BF	20N	Quadratic	3	7.24092	0.665688	2.42	0
BF	20N.Rec	Linear (t1000)	3	4.44309	0.29005	0.867487	0.0418214
BF	20N.t2	Quadratic	3	6.46496	0.885813	1.88	0
BF	20N.t3	Quadratic	3	7.5817	0.489809	1.99	0			`
BF	30C	Quadratic	3	3.13861	0.298208	3.18	0
BF	30C.Rec	Linear (t1000)	3	5.20221	0.0534614	0.820054	0.00362203
BF	30C.t2	Quadratic	3	3.34859	0.47223	2.77	0
BF	30C.t3	Quadratic	3	3.69291	0.367954	2.86	0
BF	30N	Quadratic	3	4.34331	0.984718	2.77	0
BF	30N.Rec	Quadratic	3	4.61861	0.807237	1.44333	2.49993
BF	30N.t2	Quadratic	3	3.13482	1.38439	2.73	0
BF	30N.t3	Quadratic	3	1.95461	1.61096	1.96	1.69741
BF	40N	Cubic	3	0.868027	0.15159	0	0
BF	40N.Rec	Quadratic	3	4.0113	0.65531	8.02	0
BF	4C	Linear	3	0	0	0	0
BF	4C.Rec	Quadratic	3	3.16693	0.270753	4.73	0
BF	50C	Cubic	3	0.983141	0.291713	0	0
BF	50C.Rec	Quadratic	3	1.1633	1.80609	2.35667	2.34982
BF	Des1D	Cubic	3	3.89811	1.06331	8.27821	2.51498
BF	Des3D	Linear (t1000)	3	3.86936	1.47919	7.87407	1.74039
BF	EQ1.1	Quadratic	3	3.23743	0.700023	2.98	0
BF	EQ1.1.Rec	Quadratic	3	6.14033	0.642916	1.81	0
BF	EQ1.3	Quadratic	3	2.18321	0.355885	3.98	0
BF	EQ1.3.Rec	Quadratic	3	5.55251	1.64742	2.02	0
BF	MBOA100	Linear (t1000)	3	3.70577	0.234834	1.11462	0.0689907
BF	MBOA100.Rec	Linear (t1000)	3	5.05293	0.208276	0.852041	0.0237015
BF	MBOA200	Linear (t1000)	3	2.25516	0.195037	1.69236	0.143308
BF	MBOA200.Rec	Quadratic	3	7.06429	0.434522	1.64	0
BF	Starv1W	Quadratic	3	5.2532	0.335552	3.15	0.259808
BF	Starv4W	Linear (t1000)	3	3.82798	1.69899	9.73005	0.897598
BF	ctrl	Linear (t1000)	9	5.44309	0.263513	0.829704	0.0972958
BF	pH5.0	Cubic	3	0.284939	0.0581401	0	0
BF	pH5.0.Rec	Linear (t1000)	3	2.9584	0.560475	9.28351	2.87315
BF	pH5.0.t2	Linear	3	0.0591745	0.00604065	0.73	0
BF	pH5.0.t3C	Linear	3	0	0	0	0
BF	pH5.0.t4	Linear	3	0.00979816	0.00845311	0.33	0
BF	pH5.5	Cubic	3	1.51522	0.259046	0	0
BF	pH5.5.Rec	Quadratic	3	4.45167	0.4033	7.87333	0.704367
BF	pH5.5.t2	Linear	3	0.338412	0.0153306	0	0
BF	pH5.5.t3C	Linear	3	0.00435338	0.00754028	0	0
BF	pH5.5.t4	Linear	3	0.0650542	0.0496346	0	0
BF	pH5.7	Cubic	3	1.88485	0.0772418	0	0
BF	pH5.7.Rec	Linear	3	2.58441	0.509455	6.77	0
BF	pH5.7.t2	Linear	3	0.678448	0.0421125	0	0
BF	pH5.7.t3C	Quadratic	3	0.501156	0.0498586	0	0
BF	pH5.7.t4	Linear	3	0.0534949	0.0202666	0	0
BF	pH6.0	Cubic	3	4.10916	0.497228	0	0
BF	pH6.0.Rec	Linear (t1000)	3	2.55213	0.0600643	2.19912	0.0953277
BF	pH6.0.t2	Linear	3	1.5217	0.0234304	0	0
BF	pH6.0.t3C	Quadratic	3	0.987285	0.237077	2.79	0
BF	pH6.0.t4	Linear	3	1.07502	0.0608981	0	0
PL	10C	Cubic	3	0.00703772	0.00120227	7.98	0
PL	10C.Rec	Quadratic	3	2.4492	0.186388	5.1	0
PL	20C	Cubic	3	0.0485517	0.00171157	0	0
PL	20C.Rec	Quadratic	3	3.65783	0.726159	2.96	0
PL	20N	Quadratic	3	2.70198	0.476382	5.53397	0.321011
PL	30C	Quadratic	3	2.56494	0.0964768	4.46281	0.0144483
PL	30N	Quadratic	3	2.78386	0.192306	9.38543	1.87216
PL	40N	Cubic	3	0.0597551	0.0401241	0	0
PL	4C	Linear	3	0	0	0	0
PL	4C.Rec	Quadratic	3	2.30891	2.0175	3.4	2.94449
PL	50C	Cubic	3	0.280711	0.00376449	0	0
PL	50C.Rec	Quadratic	3	0.0172214	0.00746611	3.04667	5.27698
PL	Des1D	Cubic	3	4.24136	1.24206	3.26963	1.2304
PL	Des3D	Linear (t1000)	3	1.89927	0.562771	10.5237	5.06427
PL	EQ1.1	Quadratic	2	2.4439	0.0152087	4.5204	0.0262814
PL	EQ1.3	Quadratic	2	1.61516	0.0431716	5.97206	0.0807035
PL	MBOA100	Linear (t1000)	3	2.52165	0.0952841	1.72886	0.0801157
PL	MBOA200	Linear (t1000)	1	0.452912	NA	11.4563	NA
PL	Starv1W	Quadratic	3	1.99477	0.739177	5.07228	0.238412
PL	Starv4W	Linear (t1000)	3	2.54727	0.539367	10.1503	1.74392
PL	ctrl	Linear (t1000)	6	4.55453	0.519694	1.24671	0.138708
PL	pH5.0	Cubic	3	0.230134	0.0227859	0	0
PL	pH5.5	Cubic	3	0.997977	0.0637203	0	0
PL	pH5.7	Cubic	3	1.84688	0.251567	0	0
PL	pH6.0	Cubic	3	3.06203	0.170787	0	0

### Sheet: Biofilm MR Slopes
Measurement	slope	r2	Biofilm
5	-7.62539	0.00851878	5 uM
6	-69.627	0.946579	10 uM
7	-116.547	0.954964	20 uM
8	-177.014	0.963807	50 uM
9	-218.254	0.991289	100 uM
10	-195.007	0.959896	200 uM
11	-254.606	0.991497	500 uM
12	-303.03	0.993771	1000 uM

### Sheet: Planktonic MR Slopes
Measurement	slope	r2	Planktonic
3	-20.4371	0.529586	5 uM
4	-97.9202	0.904505	10 uM
5	-124.027	0.953474	20 uM
6	-180.274	0.978388	50 uM
7	-215.107	0.991242	100 uM
8	-248.388	0.993575	200 uM
9	-268.851	0.997826	500 uM
10	-285.764	0.999644	1000 uM
